# DeepBend: An Interpretable Model of DNA Bendability

**DOI:** 10.1101/2022.07.06.499067

**Authors:** Samin Rahman Khan, Sadman Sakib, M. Sohel Rahman, Md. Abul Hassan Samee

## Abstract

The bendability of genomic DNA impacts chromatin packaging and protein-DNA binding. However, beyond a handful of known sequence motifs, such as certain dinucleotides and poly(A)/poly(T) sequences, we do not have a comprehensive understanding of the motifs influencing DNA bendability. Recent high-throughput technologies like Loop-Seq offer an opportunity to address this gap but the lack of accurate and interpretable machine learning models still poses a significant challenge. Here we introduce DeepBend, a convolutional neural network model built as a visible neural network where we designed the convolutions to directly capture the motifs underlying DNA bendability and how their periodic occurrences or relative arrangements modulate bendability. Through extensive benchmarking on Loop-Seq data, we show that DeepBend consistently performs on par with alternative machine learning and deep learning models while giving an extra edge through mechanistic interpretations. Besides confirming the known motifs of DNA bendability, DeepBend also revealed several novel motifs and showed how the spatial patterns of motif occurrences influence bendability. DeepBend’s genome-wide prediction of bendability further showed how bendability is linked to chromatin conformation and revealed the motifs controlling bendability of topologically associated domains and their boundaries.
