## Supplementary material for "DeepBend: An Interpretable Model of DNA Bendability": All Supplemental Materials: Supplementary Material 2_ global importance of motifs to bendability.csv

motif	global contribution to bendability
0	0.0170955062
1	-0.00205528736
2	-0.00328449905
3	0.0182624757
4	-0.00726270676
5	-0.00133736432
6	-0.00514890254
7	8.16136599e-05
8	0.0349448323
9	-0.00157597661
10	-0.0104961097
11	-0.0107268691
12	-0.00338242948
13	-0.00923520327
14	0.000962331891
15	-0.00580844283
16	0.0020506233
17	-0.00202792883
18	-0.00386367738
19	0.00850306451
20	-0.00771835446
21	0.00358639657
22	-0.00431296229
23	0.0156869292
24	0.00587046146
25	0.0196115822
26	-0.00313401222
27	-0.00317168236
28	-0.00443999469
29	-0.00323541462
30	-0.0015617907
31	-0.0040217638
32	0.000652983785
33	-0.00259315968
34	0.0206269175
35	0.0023008734
36	-0.0061904192
37	0.00517074764
38	0.0127169341
39	0.00232930481
40	0.00232391059
41	-0.00294435024
42	-0.00359751284
43	0.010326758
44	-0.0049366653
45	0.000705599785
46	-0.00367833674
47	0.0120514631
48	-0.00458031893
49	-0.0101336092
50	-0.00310122967
51	-0.00965066254
52	0.0100854784
53	-0.00339239836
54	-0.00683641434
55	-0.00818344951
56	-0.00484126806
57	0.00977167487
58	-0.000200510025
59	-0.0051035285
60	-0.00976026058
61	0.00142541528
62	-0.00226351619
63	-0.00739508867
64	-0.00350099802
65	0.0109472573
66	-0.00653685629
67	0.00113582611
68	-0.000658288598
69	-0.00779239833
70	-0.00522701442
71	-0.00550979376
72	0.00837999582
73	0.0054487437
74	-0.00358246267
75	-0.0034378618
76	-0.0017504096
77	-0.00351245701
78	-0.0117870122
79	0.000944912434
80	0.00374044478
81	0.00502595305
82	-0.00596578419
83	-0.00634218752
84	-0.00375555456
85	-0.00236128271
86	0.00528803468
87	-0.0109435022
88	-0.00340656936
89	-0.00470846891
90	-0.000532656908
91	-0.000176459551
92	0.00204065442
93	-0.00170138478
94	0.00605107844
95	-0.00146152079
96	0.00449351966
97	0.0193315297
98	-0.00280123949
99	-0.00258775055
100	-0.00323083997
101	-0.00381761789
102	-0.00490638614
103	-0.0032312274
104	-0.0045966953
105	-0.00672717392
106	0.0133161694
107	-0.0043284595
108	-0.00565283
109	-0.00365068018
110	0.003158167
111	-0.0101750344
112	-0.00608827174
113	-0.00818169117
114	-0.00461989641
115	0.00924250484
116	-0.00366829336
117	-0.00766080618
118	0.00954352319
119	-0.00809729099
120	-0.00823515654
121	0.00331528485
122	-0.00876709819
123	0.00470271707
124	-0.00448572636
125	-0.00238861144
126	-0.00164429843
127	-0.0024189502
128	-0.00983436406
129	-0.00606177747
130	-0.00551861525
131	-0.00792384148
132	-0.00518156588
133	-0.00862917304
134	-0.00491179526
135	-0.00498262048
136	-0.00918531418
137	0.0100720972
138	-0.00326514244
139	-0.000445976853
140	-0.00453619659
141	-0.00641582906
142	-0.0100729465
143	-0.00164589286
144	0.00170837343
145	-0.00875799358
146	-0.00427092612
147	-0.0103376955
148	0.0020365566
149	-0.000404939055
150	0.0280266702
151	-0.00189678371
152	0.00218942761
153	-0.00645817816
154	0.00598375499
155	-0.00321686268
156	-0.00576132536
157	-0.00437049568
158	-0.00725002587
159	-0.000977799296
160	-0.00472649932
161	0.00100910664
162	0.00136004388
163	-0.00955836475
164	-0.00353747606
165	-0.0076071322
166	0.0266952217
167	0.00961081684
168	0.000618338585
169	0.032893762
170	-0.00488503277
171	-0.00181420147
172	0.00247086585
173	-0.00478640199
174	-0.00276455283
175	-0.00123783946
176	-0.00395737588
177	0.00271594524
178	-0.0120139569
179	4.18573618e-05
180	-0.00383046269
181	-0.00391758978
182	-0.00349378586
183	0.0291025639
184	-0.00224681199
185	-0.00514115393
186	0.0158735812
187	-0.00403152406
188	-0.00320398808
189	-0.0064599067
190	0.00335533917
191	0.00744652748
192	-4.45097685e-05
193	-0.00356444716
194	-0.00235614181
195	-0.00275836885
196	-0.00827728212
197	-0.000132828951
198	-0.0055153966
199	-0.00896865129
200	-0.00555248559
201	-0.00795227289
202	-0.00186996162
203	-0.00598753989
204	0.00538162887
205	0.00359363854
206	0.00621691346
207	-0.0119282454
208	-0.00509673357
209	0.00275988877
210	-0.000428110361
211	0.000396117568
212	-0.00489021838
213	0.00817289948
214	-0.00513018668
215	-0.00457456708
216	0.0066126585
217	0.00411859155
218	0.00817255676
219	-0.00404027104
220	-0.000936120749
221	-0.00987714529
222	-0.00218153
223	-0.00431860983
224	-0.0025652349
225	-0.00337637961
226	-0.00845853984
227	-0.00394248962
228	-0.00584246218
229	0.00744178891
230	-0.00503560901
231	0.00491344929
232	0.0223488361
233	0.0155311227
234	-0.0041128248
235	-0.00380598009
236	-0.00523269176
237	-0.00289863348
238	-0.00562041998
239	-0.00137656927
240	0.0140401274
241	-0.00420236588
242	-0.00494463742
243	-0.00605012476
244	0.00461818278
245	-0.00511026382
246	-0.00583480299
247	-0.00653386116
248	0.000246673822
249	0.0110415667
250	0.0179611593
251	-0.00537006557
252	0.0193849802
253	-0.00602921844
254	-0.00783826411
255	-0.00358502567
