## Supplementary material for "DeepBend: An Interpretable Model of DNA Bendability": All Supplemental Materials: Supplementary Material 3_ z-test boundaries domains.tsv

motif_no	ztest_val	p_val
111	-7.235858570972549	0.0
207	-6.978905423439306	0.0001669820345274695
131	-6.4643999319222365	0.003506622725076859
78	-6.270383469514541	0.03205830915803372
28	-6.132678834941662	0.00013358562762197558
241	-6.033989854229331	6.679281381098779e-05
196	-5.899382957893446	0.0
43	-5.418465627202035	0.00014084452978122594
59	-5.347653200771949	0.019136141156848002
61	-5.312072060405878	0.002114633187988431
225	-5.2694417017478115	0.0035629454034562286
247	-5.268081556492911	0.0004600582532561905
193	-5.024458362431336	0.0021227552658234176
112	-5.010245920407758	0.009416609596303874
29	-4.896296727915571	0.0035558130297885546
132	-4.7135522018814475	0.001913920334229446
246	-4.709322905898983	0.004404146388758613
217	-4.646928731833721	0.00047342527567793434
189	-4.580615505036375	0.06202099683399305
129	-4.428930317872472	0.00216667680816603
71	-4.3201007959207285	0.03668921750069089
216	-4.281944619178463	0.0012654455697405278
5	-4.232712791176152	0.005283000801696663
253	-4.053935344858469	0.012654787064890271
214	-3.824039310652287	0.042551340269302775
12	-3.8195830399798085	0.03431574606268296
15	-3.7462352605369036	0.024644533721436976
165	-3.5924082145347684	0.0031754022898768963
77	-3.542252296558945	0.013267905512611197
154	-3.5046819653706196	0.030260054800786848
202	-3.474975884344253	0.007533917082523139
231	-3.451328881731957	0.024444425959871823
149	-3.380770866681678	0.016369861762997814
228	-3.261957653365373	0.029674007537506014
197	-3.2606120060365686	0.018550848247591154
69	-3.2585882883423136	0.05484636990966701
180	-3.251649610311499	0.027879665501931692
22	-3.2476209613538627	0.08948485887830562
96	-3.2169032453039055	0.06926761942587362
140	-3.165543033046463	0.013959032079781204
67	-3.1578587591449443	0.030221329454812314
242	-3.117038541464152	0.04647258293961179
199	-3.001231347054695	0.06469197795146822
222	-2.9667391921859174	0.1633867934820888
136	-2.8318864189726503	0.027788130020853417
53	-2.7384755720967546	0.06339577746340021
187	-2.7044315808975923	0.07964392648074649
139	-2.6839672162710064	0.07420415230293775
125	-2.6466715983402667	0.032376994943933604
230	-2.6153722609517405	0.12216461187452926
236	-2.608676494952365	0.06193107611175347
219	-2.604624797863976	0.10012339797792845
82	-2.594197822333364	0.10452915873720495
81	-2.570941393468739	0.07185751711597511
171	-2.5626551376255158	0.09493706722788721
100	-2.530458190368251	0.07347801965371234
245	-2.5164231972466493	0.08085395768379389
37	-2.4587267442933856	0.12725548275407592
167	-2.4264868782678084	0.0597164830271017
123	-2.4250837093151927	0.051647817787183845
210	-2.4051291923152913	0.11481172786894639
156	-2.3726946475243187	0.07575079968949668
2	-2.3604454688774807	0.23386222835324677
170	-2.345940765004214	0.1184411887577471
215	-2.319440197216132	0.0679182236465723
74	-2.249859921194458	0.12365030259163078
251	-2.227373001399973	0.22243894902985875
182	-2.2213053625444346	0.11615490070649805
48	-2.2149796270932858	0.11480195923787107
244	-2.1887792033892177	0.09404687822921333
46	-2.1770035258746088	0.10709985420183
16	-2.1502985367584255	0.1862055310551096
64	-2.092130065453581	0.2130888100458673
18	-2.08589034836692	0.18224154670293566
238	-2.084565051567621	0.14911205611578282
91	-2.0123886349012956	0.17797656483358484
192	-2.008369715170066	0.15442372794217
47	-2.0038942646944844	0.2161638142812065
148	-2.0027359917695153	0.16804965439423136
75	-1.9831096949534786	0.11527648919758131
30	-1.9735112974399538	0.20522081019470978
113	-1.8800087330352917	0.2066077311416199
176	-1.8588603310170229	0.15510496850512473
185	-1.8566438096073121	0.20293874204400617
212	-1.8303924382639831	0.18665180916988702
161	-1.8113314002873162	0.17993453447554
160	-1.7523533567400376	0.23745635111121488
229	-1.6692890433536658	0.19179856366655623
118	-1.667413481798294	0.20093818208555103
41	-1.6202089320400215	0.2630410952418254
7	-1.5786094833758149	0.2815128816677532
70	-1.506241863809222	0.1952793192665417
92	-1.4864683984428524	0.2884467449111987
181	-1.4696211417117693	0.26506986687673345
134	-1.4483861628408938	0.30950977566828924
107	-1.4041452305412918	0.2811759897320305
120	-1.382388449003175	0.14692781108460376
164	-1.2830261610664808	0.3447263184072836
99	-1.2021432205360845	0.3354425327436558
19	-1.18199604207133	0.3293910555116721
4	-1.1731028650147084	0.31988235368942464
17	-1.121287042306895	0.33759890885634414
174	-1.1197009399530795	0.2739613739340571
24	-1.1076965519795605	0.2197830514999898
94	-1.102183195361232	0.33867081473883337
114	-1.0831008431269038	0.2912385148485096
56	-1.0408284319241217	0.23200911031377672
6	-1.039640396799856	0.34806814025466637
25	-1.0287713861522696	0.375760034549093
248	-1.0135982258070029	0.4185725735169946
227	-1.0061527305699423	0.32420460084180164
34	-1.0009798373162082	0.29719820779208367
52	-0.9637463285092875	0.3310977636860622
208	-0.9387464180597694	0.41940680438897965
88	-0.9211164354216023	0.3383628212573623
126	-0.8697415486834654	0.3886086801129722
233	-0.866245417898229	0.1941137691441955
39	-0.8239111433156485	0.34775518960172513
1	-0.6930259171836745	0.28252357477020906
42	-0.6075847425911134	0.37067334109316635
205	-0.5801872766978458	0.38845391921998235
138	-0.5366785417139869	0.46470024418036154
80	-0.5100825664482446	0.4792854311093255
58	-0.39462959063741654	0.4970767418953088
105	-0.34515037740037985	0.5077582985683529
98	-0.24206212476506883	0.23673945995694098
137	-0.23868338680546095	0.343508877086857
200	-0.23424194427410425	0.48128088527384605
234	-0.23368384158553326	0.38899896492133307
162	-0.16234304672752436	0.6042107208833623
106	-0.13031194758665846	0.4268655751442009
121	-0.09064942577993174	0.3686925448215388
104	-0.08759327615350745	0.5209318711526192
95	-0.08266121737803109	0.39168078326202405
31	-0.07774113895190835	0.45617249897896955
255	-0.07006833682330835	0.4432247308811624
40	-0.048410099251180456	0.47573426818206377
14	-0.03816432565195689	0.47196158423712176
116	0.02231278172319081	0.4642842431245805
89	0.03224226863489687	0.4280902015257514
63	0.06287233166985139	0.3009988106672539
218	0.09507626903535318	0.3435484148998817
252	0.11226067561491654	0.21160926032483804
76	0.11981742786682702	0.4908570466542304
239	0.13475373146444425	0.5189118853920746
109	0.15353866234254607	0.4623153321891467
72	0.2043240331331082	0.516073321253607
159	0.20987100890451105	0.27430628607058055
86	0.22656679233965812	0.5073472760593161
130	0.28247148635334013	0.5150096728195792
124	0.3362483196108452	0.3341531050134463
157	0.40635072293592295	0.5986519807140184
173	0.4607506180173271	0.3765911558922136
195	0.4632251416862359	0.37472466888831646
21	0.5175157069199909	0.5001635592527304
32	0.5272029708452504	0.48622799536605976
188	0.6479231209633582	0.533397996130308
224	0.6683141048053	0.4587030758097131
87	0.7078227986836138	0.31050191019853235
0	0.727365165118405	0.39313876912310625
97	0.7698034154024752	0.2958903344557977
145	0.9329063282333545	0.33072015000753113
175	0.9479209302724142	0.3479841650119663
191	0.9517476687302762	0.28992257174419195
235	1.0422255907818256	0.3320769867441147
146	1.0577348228327708	0.3319422563596077
60	1.0606732189306707	0.26743187214179065
110	1.117529157535114	0.2522129051709994
240	1.3003443004355264	0.24050043344941208
127	1.371515692956786	0.28881957173737594
243	1.4630412438270912	0.19490458765741994
177	1.576381636162264	0.1969857678520706
250	1.614011025230583	0.21869812788946147
153	1.6153625236261242	0.2834730847962051
141	1.6161939413513688	0.20390070115824757
135	1.642506449823187	0.14944620713069529
172	1.7925830192815402	0.13027233328535281
226	1.8684068704472319	0.2466730154624395
101	2.023992580668628	0.168503920714405
11	2.036843259691693	0.19286048441556305
108	2.0622771370598363	0.10982923335265454
66	2.0661017606740817	0.17694454610023952
20	2.2957236167729085	0.1188219487120636
79	2.3765055494816814	0.24070492740248722
158	2.6195526248668113	0.15685453168364663
102	2.6602120478839564	0.06775575469903505
103	2.7100261365112446	0.12973849977560917
151	2.7909514791153556	0.09625946065355136
10	2.9995449381191426	0.10058549078428963
203	3.0032903901824866	0.06629086384866961
73	3.288024045377674	0.07216976370780935
90	3.314390208233019	0.029233218110219564
38	3.3857676082159696	0.03809468639223379
85	3.4041980850412443	0.04907239218589679
84	3.6179523793577366	0.0230577833163379
83	3.740373365414633	0.04594358479866846
163	3.7931607385803696	0.04372710992638038
26	3.8039790864403025	0.04555330541779147
55	3.8179574840854587	0.05851960054499585
9	3.9749182134849974	0.017504258076140734
237	4.066839035949895	0.03556061139009235
220	4.349036885701542	0.011521390484417575
223	4.377007419253896	0.002711128965864787
152	4.397597985431334	0.024356705281963882
128	4.645720375780761	0.021538312357020976
254	4.714056642602952	0.02855993852699891
186	4.842371101951882	0.003891548672501542
93	4.877135915336172	0.01292806530693269
36	5.018718888765411	0.0013789901817971623
144	5.190110747910316	0.009621852158140229
115	5.546208087572923	0.002337748483384573
44	5.554471298698198	4.1185140821762704e-05
3	5.583132873280571	0.006731870194252028
142	5.644357147744595	0.012567832472860058
249	5.743822197050572	0.0003686727062207225
198	5.8142180706895825	0.001758807810968946
179	6.085727650485398	0.000667928138109878
201	6.3129174542238875	0.00030056766214944504
143	6.517308519664009	0.0005009461035824084
23	6.7205056931641405	0.0006345317312043841
221	6.95928240526287	0.004441722118430688
65	7.7382038897151935	0.0
184	7.767299695831814	0.00036736047596043286
211	7.86332142938205	0.00010018922071648168
209	7.987399644669161	0.00026717125524395116
166	8.069111960706069	0.0
62	8.086201471236052	0.0
51	8.22587912796732	0.00020037844143296337
27	8.340287794393165	0.0
35	8.355319626049907	3.3396406905493895e-05
178	8.520195898853254	0.00010018922071648168
68	8.866859381441204	0.0
190	9.1047392188613	0.0
133	9.249421718337132	3.3396406905493895e-05
119	9.317176952398144	0.0005343425104879023
8	9.378953109740184	0.0
117	9.396696984524418	0.0022375592626680913
13	9.477556222542365	0.0
213	9.69299617279334	0.0
206	9.8688655990852	0.0
155	10.137569342840779	0.0
49	10.17327905225023	0.0
147	10.692128018984763	0.0
150	10.695032037581727	0.0
204	11.040333212177142	0.0
232	11.513805002866349	0.0
57	11.896717592892399	0.0
33	12.012770828884145	0.0
122	12.350632945514882	0.0
169	12.433216683088688	0.0
194	12.500255039478052	0.0
183	13.133201662797706	0.0
45	13.793863404839463	0.0
54	13.816666901848318	0.0
168	18.986989894755233	0.0
50	19.638510038292424	0.0
